# Urban soil microbiomes exhibit taxonomic and functional potential for enhanced contaminant cycling

**DOI:** 10.1101/2024.05.09.592449

**Authors:** Izabel L. Stohel, Young C. Song, Anna B. Turetcaia, Andrew J. Wilson, Dietrich Epp Schmidt, Stephanie A. Yarwood, Andrew Townsend, Emily B. Graham

## Abstract

Urbanization is a leading cause of global biodiversity loss, but its impact on soil microorganisms and biogeochemistry remain uncertain. Although all urban soil microbiomes are influenced by common anthropogenic processes, we lack generalizable patterns in how urbanization impacts the composition and functional potential of the global soil microbiome. These patterns are vital for grasping cities’ roles in biogeochemical processes and managing urban land expansion. We re-analyze soil metagenomic sequences from the Global Urban Soil Environment Ecology Network (GLUSEEN) to identify coordinated changes in microbial taxonomy and functionality and to pinpoint core taxa and metabolisms across five global cities spanning ecoregions and management regimes. Our findings reveal greater spatial variability in microbial taxonomy compared to functional potential, indicating that common anthropogenic processes might shape the genetic potential of diverse taxa. We identify 111 gene annotations that represent core urban soil functions, present in all cities but rare (<5%) in reference soils. Across low-to-high urban land use gradients; nitrogen, trace/heavy metal, glycerol, and fructose/fructan metabolic processes are linked with highly urbanized areas. Core urban microbial taxa – defined by overrepresentation in urban land uses compared to reference soils – included diverse soil bacteria and a more constrained set of methane- and nitrogen-cycling archaea. Overall, our work aids in deriving testable hypotheses and in modeling the feedbacks between growing metropolitan areas and the processes impacting global environmental change.
