## Supplemental Table 1 for "Urban soil microbiomes exhibit taxonomic and functional potential for enhanced contaminant cycling"

	T1	T2	T3	T4
Aeromonadales	0.005343017	0.007598812	0.974999147	0.012059024
Caulobacterales	0.015858746	0.014914399	0.932163346	0.037063509
Burkholderiales	0.052409312	0.047796606	0.854890643	0.044903439
Candidatus Nitrosocaldales	0.072310482	0.110139876	0.613291129	0.204258512
Methanopyrales	0.015548006	0.316246673	0.609613991	0.05859133
unclassified Thermoplasmata	0.086753783	0.174034852	0.563295896	0.175915469
Nitrosopumilales	0.112695296	0.108667019	0.559433215	0.219204471
unclassified Aigarchaeota	0.035478149	0.154234472	0.538724823	0.271562557
unclassified Calescamantes	0.081408608	0.252903066	0.529933749	0.135754577
Thermoplasmatales	0.07121713	0.206105936	0.526410817	0.196266117
unclassified Thaumarchaeota	0.092016924	0.138924994	0.523578071	0.245480011
Dictyosteliales	0.238216387	0.068945976	0.469663589	0.223174048
Nitrososphaerales	0.098847716	0.130151819	0.459265434	0.311735032
unclassified Atribacteria	0.311842627	0.069657163	0.454469684	0.164030526
Veillonellales	0.100559773	0.132664204	0.449019829	0.317756193
Sneathiellales	0.148008725	0.205519736	0.40945204	0.237019498
unclassified Parcubacteria	0.126738674	0.128463235	0.407421712	0.337376379
Thermococcales	0.20249416	0.211698561	0.401082117	0.184725162
Orbales	0.345677084	0.099924987	0.396880564	0.157517366
Haemosporida	0.245196075	0.213819013	0.396193103	0.144791809
Rubrobacterales	0.183297752	0.121349962	0.388825336	0.30652695
unclassified Candidatus Microgenomates	0.143898817	0.296392499	0.388556816	0.171151868
Limnochordales	0.187690456	0.26900741	0.375675096	0.167627037
Sulfolobales	0.182318005	0.29186585	0.373725137	0.152091008
Desulfurococcales	0.129433292	0.368780122	0.372030271	0.129756315
Thermoflexales	0.156119169	0.200281528	0.360616717	0.282982586
Propionibacteriales	0.173988918	0.187051275	0.358405794	0.280554013
Bacillales	0.155639115	0.320157415	0.357872835	0.166330635
Pseudomonadales	0.135094299	0.072667083	0.353662875	0.438575743
unclassified Microgenomates	0.205275563	0.250283824	0.352848476	0.191592137
unclassified Fibrobacteria	0.313652078	0.147270318	0.352543795	0.186533809
Ardenticatenales	0.138855846	0.220720681	0.352146822	0.28827665
Nitrospirales	0.25027991	0.206170817	0.34872312	0.194826153
Vampirovibrionales	0.208420562	0.246199348	0.348676538	0.196703552
Rhodothermales	0.244897066	0.186065052	0.348330892	0.22070699
Haloferacales	0.224994811	0.129813394	0.347885768	0.297306027
unclassified Fervidibacteria	0.264385756	0.180926902	0.347814937	0.206872404
unclassified Epsilonproteobacteria	0.351005025	0.109021298	0.346476593	0.193497084
Herpetosiphonales	0.184377607	0.165868298	0.345978249	0.303775846
Glomerales	0.315447285	0.08801258	0.342872615	0.25366752
unclassified Candidatus Korarchaeota	0.200362946	0.409274805	0.341638251	0.048723998
Saccharomycetales	0.067948297	0.27365914	0.340152474	0.318240089
Alteromonadales	0.295847419	0.217262305	0.338797786	0.14809249
Thermobaculales	0.217791005	0.187761492	0.33600684	0.258440663
Methanomicrobiales	0.233295831	0.159722723	0.333066628	0.273914818
Caldilineales	0.184286752	0.142988484	0.332490338	0.340234426
Nitriliruptorales	0.237124879	0.251817878	0.332443775	0.178613469
Xanthomonadales	0.375739274	0.029516596	0.331436753	0.263307377
Methanosarcinales	0.273510932	0.202922903	0.327598122	0.195968043
Sphaerobacterales	0.187098175	0.19977127	0.327197301	0.285933254
unclassified Bacteria	0.230435599	0.178946115	0.323698533	0.266919753
Rickettsiales	0.335519316	0.190980921	0.323092018	0.150407745
Pleosporales	0.337303304	0.232401906	0.321617949	0.108676841
Nakamurellales	0.127729254	0.156938683	0.321132759	0.394199304
unclassified dsDNA viruses, no RNA stage	0.394673648	0.113648931	0.320609439	0.171067982
unclassified Actinobacteria	0.199120779	0.255907497	0.319857409	0.225114315
Caudovirales	0.396737113	0.112669373	0.319289515	0.171303998
Sedimentisphaerales	0.233080537	0.207935945	0.31694779	0.242035727
Methanobacteriales	0.30235878	0.22507061	0.314245048	0.158325562
Halanaerobiales	0.299405251	0.198408544	0.310574682	0.191611523
Bifidobacteriales	0.114447947	0.219994099	0.307640708	0.357917246
Thermomicrobiales	0.193010231	0.258638013	0.303367496	0.24498426
Oceanospirillales	0.300757212	0.187937936	0.301779011	0.209525841
Coriobacteriales	0.155690995	0.172123352	0.301447533	0.37073812
unclassified Chloroflexi	0.232942654	0.246712317	0.301078557	0.219266471
Vibrionales	0.221770635	0.233797803	0.300717085	0.243714478
Magnaporthales	0.229552926	0.315102064	0.300481447	0.154863563
Fibrobacterales	0.126916347	0.328928803	0.299509774	0.244645076
unclassified Marinimicrobia	0.250065749	0.166049504	0.299035761	0.284848987
Thermoleophilales	0.170722653	0.185676643	0.294138014	0.34946269
Kineosporiales	0.178244023	0.216671493	0.293834688	0.311249795
Gemmatimonadales	0.236050438	0.176439096	0.289837333	0.297673133
Longimicrobiales	0.278372593	0.154698193	0.289107866	0.277821348
Erysipelotrichales	0.143703176	0.228718236	0.288285843	0.339292745
Acidaminococcales	0.273063281	0.279603093	0.286957153	0.160376473
Bacteroidales	0.160586897	0.273790082	0.286330185	0.279292836
unclassified Dehalococcoidia	0.206007099	0.135967974	0.286123332	0.371901594
Thermales	0.274302648	0.214791154	0.285468758	0.225437439
Archaeoglobales	0.100403313	0.08227204	0.284095479	0.533229168
Acidithiobacillales	0.315323223	0.211476656	0.283851644	0.189348477
Dehalococcoidales	0.316939275	0.108752274	0.282178159	0.292130292
Anaerolineales	0.21951674	0.211543038	0.281875484	0.287064739
Campylobacterales	0.15193112	0.216131233	0.281098807	0.35083884
Parachlamydiales	0.345706776	0.166478157	0.280595938	0.207219129
unclassified Alphaproteobacteria	0.254727502	0.291941881	0.276318762	0.177011855
Glycomycetales	0.230971902	0.247193963	0.275641134	0.246193001
Acidimicrobiales	0.194762932	0.255860051	0.274429148	0.274947869
Deinococcales	0.246361677	0.218284731	0.274137081	0.261216511
Acidothermales	0.206590492	0.362610617	0.274054638	0.156744253
Tissierellales	0.238255142	0.17981102	0.27373008	0.308203758
Chloroflexales	0.222835994	0.167557195	0.27267135	0.336935461
Cardiobacteriales	0.132910332	0.354724632	0.271780055	0.24058498
Pasteurellales	0.266567191	0.127404133	0.269248015	0.336780661
Cellvibrionales	0.271843626	0.225569962	0.26854818	0.234038233
Rhodobacterales	0.221874978	0.257738803	0.266197967	0.254188251
unclassified Betaproteobacteria	0.159360241	0.247410776	0.265377139	0.327851844
Fusobacteriales	0.097039419	0.307783636	0.264644375	0.33053257
Rhodocyclales	0.23227127	0.313828741	0.264352093	0.189547896
Thermoproteales	0.147143354	0.247343648	0.262751316	0.342761682
unclassified Tissierellia	0.077228224	0.235558855	0.261988699	0.425224221
Saprospirales	0.198641714	0.30579568	0.261727876	0.23383473
unclassified Vicinamibacteria	0.183124752	0.186702494	0.260077523	0.370095231
Solirubrobacterales	0.233795545	0.202305809	0.258323682	0.305574963
Chroococcales	0.290283511	0.187549564	0.255356616	0.266810308
Flavobacteriales	0.242400339	0.204584654	0.255033621	0.297981387
Aquificales	0.297784623	0.203048276	0.253646516	0.245520585
Gloeobacterales	0.305522575	0.233844276	0.253137656	0.207495493
Kordiimonadales	0.375698434	0.219023247	0.253074828	0.152203491
unclassified Candidatus Atribacteria	0.193891542	0.272984396	0.253065	0.280059062
Ktedonobacterales	0.321859277	0.219313932	0.252208787	0.206618004
Jiangellales	0.123879101	0.382416754	0.250149964	0.243554181
Dictyoglomales	0.114465011	0.396560919	0.248193778	0.240780292
Enterobacterales	0.231948186	0.232572241	0.24816724	0.287312333
Rhizobiales	0.25883343	0.284024219	0.248043213	0.209099138
Neocallimastigales	0.132844344	0.471894518	0.247745189	0.147515949
Pleurocapsales	0.246180861	0.242823064	0.245359517	0.265636558
Synechococcales	0.311267689	0.215103239	0.243568921	0.230060151
Natrialbales	0.3629896	0.174227759	0.242472717	0.220309924
Kallotenuales	0.274234444	0.158397309	0.241889522	0.325478726
Desulfurobacteriales	0.343676281	0.070734888	0.241752029	0.343836802
Parvularculales	0.246143776	0.269004644	0.240746129	0.24410545
Pseudonocardiales	0.234961513	0.288065395	0.239848317	0.237124774
Thermoanaerobacterales	0.194196415	0.245185794	0.239781808	0.320835982
Actinopolysporales	0.295659823	0.311840248	0.239543606	0.152956323
Nitrosomonadales	0.26634281	0.247312986	0.239148714	0.247195489
Sphingomonadales	0.216780024	0.202648249	0.239011214	0.341560512
Desulfarculales	0.306125918	0.237080922	0.238999005	0.217794155
unclassified Candidatus Poribacteria	0.241324451	0.267364985	0.236671197	0.254639368
Fimbriimonadales	0.284138418	0.234300893	0.235163037	0.246397653
Halobacteriales	0.307204064	0.196915718	0.233596357	0.262283861
unclassified Latescibacteria	0.243048957	0.331148229	0.232607764	0.19319505
Thermoanaerobaculales	0.218942114	0.18772835	0.23165716	0.361672377
Thermogemmatisporales	0.338519701	0.240225272	0.231088487	0.19016654
Immundisolibacterales	0.250406075	0.352947946	0.230411473	0.166234506
Oligoflexales	0.313984602	0.123589326	0.230096601	0.332329471
Blastocatellales	0.342031854	0.180414585	0.227454851	0.25009871
Ignavibacteriales	0.294231121	0.277692268	0.227217503	0.200859108
Frankiales	0.274892216	0.306991589	0.226998659	0.191117536
Victivallales	0.314007984	0.056292707	0.226533044	0.403166265
Micromonosporales	0.258406485	0.277195215	0.226471151	0.23792715
Thermotogales	0.262932121	0.255985387	0.22582869	0.255253801
Streptomycetales	0.277333533	0.293709769	0.224746664	0.204210035
unclassified Euryarchaeota	0.099349617	0.451724553	0.222867778	0.226058052
Synergistales	0.277486402	0.297454167	0.222694882	0.202364549
Marinilabiliales	0.223615992	0.279195607	0.22174613	0.275442271
unclassified Verrucomicrobia	0.341806799	0.210034676	0.221473678	0.226684847
unclassified Cyanobacteria	0.301959066	0.222459173	0.220893619	0.254688141
Leptospirales	0.192481235	0.294710396	0.217655043	0.295153326
unclassified Viruses	0.493857773	0.128662014	0.216701429	0.160778785
Salinisphaerales	0.251038448	0.274279526	0.21520223	0.259479796
Bacteroidetes Order II. Incertae sedis	0.345710637	0.208614497	0.214636567	0.231038299
Chthoniobacterales	0.269531472	0.211698279	0.213865887	0.304904362
Neisseriales	0.391783314	0.190303104	0.213650583	0.204262999
Methylococcales	0.300397708	0.290064123	0.213087014	0.196451155
Kosmotogales	0.241579846	0.16946213	0.212496749	0.376461275
Geodermatophilales	0.201994923	0.218302975	0.212240365	0.367461736
Myxococcales	0.301148627	0.233339221	0.212094345	0.253417806
Nostocales	0.311226341	0.223352074	0.211602125	0.25381946
Desulfuromonadales	0.274498538	0.264546213	0.210969987	0.249985261
Balneolales	0.157074118	0.374111456	0.20977301	0.259041416
Nitrospinales	0.262904414	0.291220811	0.209515696	0.236359079
Desulfovibrionales	0.288895607	0.265343343	0.208956936	0.236804115
Cytophagales	0.257682543	0.233300894	0.207975328	0.301041236
unclassified Bacteroidetes	0.337494478	0.221916107	0.207596436	0.23299298
Methanocellales	0.194329114	0.171191137	0.206750768	0.427728981
Opitutales	0.323713669	0.241448072	0.206511239	0.22832702
unclassified Blastocatellia	0.371530176	0.224324308	0.206186277	0.197959239
Oscillatoriales	0.281327006	0.243945235	0.20159647	0.273131289
Desulfobacterales	0.381343059	0.240434996	0.201538804	0.17668314
Chromatiales	0.336872413	0.283153794	0.200691147	0.179282646
Syntrophobacterales	0.351847633	0.266067512	0.200612688	0.181472167
Eggerthellales	0.415677044	0.211796453	0.200027682	0.17249882
Thiotrichales	0.321496507	0.264852964	0.198278927	0.215371603
unclassified Omnitrophica	0.215389596	0.350666222	0.198082692	0.235861489
unclassified BRC1	0.299129808	0.326096588	0.197658608	0.177114995
Chitinophagales	0.217636359	0.245821806	0.193297112	0.343244724
Holophagales	0.280076275	0.27459727	0.193244824	0.252081632
unclassified Armatimonadetes	0.294384865	0.16395237	0.192990092	0.348672673
Spirulinales	0.114572896	0.305117746	0.190795834	0.389513524
Verrucomicrobiales	0.339696039	0.245204839	0.18980326	0.225295862
Selenomonadales	0.212837978	0.232197217	0.189605155	0.36535965
Thermodesulfobacteriales	0.489168187	0.14930824	0.189073167	0.172450407
unclassified Aminicenantes	0.429284478	0.179858152	0.188599452	0.202257918
Streptosporangiales	0.319408016	0.347798181	0.188420271	0.144373532
Planctomycetales	0.337101261	0.254440362	0.187570502	0.220887875
Actinomycetales	0.218994899	0.30228232	0.187062406	0.291660375
Chrysiogenales	0.215196047	0.224841721	0.185649641	0.374312591
Bdellovibrionales	0.271885272	0.319095959	0.184966338	0.224052432
Candidatus Brocadiales	0.361480477	0.269168085	0.181121448	0.18822999
unclassified Deltaproteobacteria	0.354462498	0.284805781	0.179355116	0.181376605
Spirochaetales	0.267714639	0.257165903	0.17893647	0.296182989
Legionellales	0.29161643	0.390644826	0.175971359	0.141767385
Candidatus Nanopelagicales	0.317577126	0.334325811	0.175393782	0.172703281
unclassified Crenarchaeota	0.016893818	0.137195773	0.174951049	0.67095936
Chaetosphaeriales	0.299693207	0.520760606	0.17319342	0.006352767
unclassified Gammaproteobacteria	0.384550913	0.323043369	0.172191228	0.120214491
Sordariales	0.267911557	0.337854773	0.171001452	0.223232219
unclassified Clostridia	0.135207538	0.198746965	0.170545216	0.49550028
Chthonomonadales	0.386032424	0.257462582	0.170197463	0.186307531
Kiloniellales	0.128607263	0.379862507	0.169671804	0.321858427
Coniochaetales	0.311887164	0.317142917	0.166716869	0.20425305
Xylariales	0.359703002	0.26843885	0.165290605	0.206567544
Rhodospirillales	0.348348887	0.331490194	0.16256847	0.157592449
unclassified Spartobacteria	0.492266552	0.129934078	0.161163197	0.216636173
Capnodiales	0.312604268	0.408659084	0.159619315	0.119117334
Acidiferrobacterales	0.296731703	0.25083207	0.159588512	0.292847715
Glomerellales	0.242723309	0.346335644	0.157023476	0.253917571
Chroococcidiopsidales	0.352667282	0.202969808	0.156514004	0.287848906
Mariprofundales	0.269244321	0.41703629	0.155519227	0.158200162
unclassified Nitrospirae	0.284161325	0.367000975	0.151343575	0.197494124
Deferribacterales	0.397280988	0.267218511	0.149941408	0.185559094
Holosporales	0.441052591	0.207631363	0.145517042	0.205799005
Micrococcales	0.059760495	0.244453773	0.14457036	0.551215372
unclassified Aerophobetes	0.357379251	0.310954185	0.14432672	0.187339845
Nevskiales	0.34616722	0.364656624	0.143836346	0.145339809
Petrotogales	0.101075277	0.198219588	0.14327417	0.557430965
Sphingobacteriales	0.241186054	0.321951002	0.142824489	0.294038455
Lysobacterales	0.447126986	0.237077908	0.138113644	0.177681462
Onygenales	0.348466015	0.296131741	0.134444278	0.220957965
Bacteriovoracales	0.374029366	0.175354119	0.130595496	0.320021019
Corynebacteriales	0.338243268	0.240936656	0.127902113	0.292917962
Caldithrixales	0.305334028	0.232273301	0.127131622	0.335261049
Chlorobiales	0.335472217	0.280262174	0.126598299	0.25766731
Methanococcales	0.377244477	0.18662852	0.124563676	0.311563326
Lactobacillales	0.307823756	0.131146708	0.124238869	0.436790667
Desulfurellales	0.067614609	0.230525928	0.124119688	0.577739774
Magnetococcales	0.378206967	0.371167929	0.118532301	0.132092803
Lentisphaerales	0.449054845	0.11270109	0.11694612	0.321297945
Phycisphaerales	0.238834953	0.439777768	0.116798708	0.20458857
Mamiellales	0.023683236	0.615898694	0.115925525	0.244492545
Bryobacterales	0.43835015	0.338181371	0.115892327	0.107576152
Catenulisporales	0.290768093	0.503354521	0.114179982	0.091697404
Caldisericales	0.129310041	0.118504791	0.113934936	0.638250232
Isochrysidales	0.139563379	0.553626654	0.111985707	0.19482426
unclassified Firmicutes	0.286786299	0.099403914	0.111691113	0.502118674
Mytilinidiales	0.448815199	0.298179258	0.109723336	0.143282208
Chlamydiales	0.13941449	0.236502484	0.101936161	0.522146866
Trichomonadida	0.442560923	0.209985509	0.101202203	0.246251365
Helotiales	0.393647424	0.410077615	0.099733429	0.096541533
Hypocreales	0.302165505	0.31216939	0.085411065	0.30025404
Hydrogenophilales	0.18868681	0.61051369	0.082599201	0.1182003
Micropepsales	0.337469913	0.515056481	0.082234537	0.065239068
Eurotiales	0.441785383	0.381191314	0.077968341	0.099054963
Clostridiales	0.057969065	0.231420931	0.077874128	0.632735877
Polyporales	0.401329126	0.445731171	0.073051692	0.079888011
unclassified Acidobacteria	0.44215104	0.420360556	0.07125591	0.066232495
Acidobacteriales	0.470560095	0.408525639	0.067115966	0.0537983
Basidiobolales	0.151591576	0.545533612	0.064826786	0.238048026
Auriculariales	0.270063073	0.558220666	0.052914106	0.118802155
unclassified Tenericutes	0.207004607	0.660066571	0.04862732	0.084301502
Methanomassiliicoccales	0.596514415	0.072678634	0.047732726	0.283074225
Agaricales	0.565744034	0.393559384	0.026447628	0.014248954
unclassified Candidatus Saccharibacteria	0.017877006	0.022735501	0.019855325	0.939532168
unclassified Poribacteria	0.410620087	0.288746505	0.018890984	0.281742423
Ustilaginales	0.333693301	0.6183574	0.01812415	0.029825149
unclassified Dothideomycetes	0.476927722	0.276653442	0.012209041	0.234209795
Tremellales	0.288250845	0.69521171	0.008071497	0.008465949
